# Systematic Analysis of Network-driven Adaptive Resistance to CDK4/6 and Estrogen Receptor Inhibition using Meta-Dynamic Network Modelling

**DOI:** 10.1101/2023.01.24.525460

**Authors:** Anthony Hart, Sung-Young Shin, Lan K. Nguyen

**Author notes:** To whom correspondence should be addressed (L.K.N).

## Abstract

Drug resistance inevitably emerges during the treatment of cancer by targeted therapy. Adaptive resistance is a major form of drug resistance, wherein the rewiring of protein signalling networks in response to drug perturbation allows drug-targeted protein activity to recover. This can occur in the continuous presence of the drug and enables cells to survive/grow. Simultaneously, molecular heterogeneity enables the selection of drug-resistant cancer clones that can survive an initial drug insult, proliferate, and eventually cause disease relapse. Despite their importance, the link between heterogeneity and adaptive resistance, specifically how heterogeneity influences protein signalling dynamics to drive adaptive resistance, remains poorly understood. Here, we have explored the relationship between heterogeneity, protein signalling dynamics and adaptive resistance through the development of a novel modelling technique coined Meta Dynamic Network (MDN) modelling. We use MDN modelling to characterise how heterogeneity influences the drug-response signalling dynamics of the proteins that regulate early cell cycle progression and demonstrate that heterogeneity can robustly facilitate adaptive resistance associated dynamics for key cell cycle regulators. We determined the influence of heterogeneity at the level of both reaction coefficients and protein abundance and show that reaction coefficients are a much stronger driver of adaptive resistance. Owing to the mechanistic nature of the underpinning ODE framework, we then identified a full spectrum of subnetworks capable of driving adaptive resistance dynamics in the key early cell cycle regulators. Finally, we show that single-cell dynamic data supports the validity of our MDN modelling technique and a comparison between our predicted resistance mechanisms and known CDK4/6 and Estrogen Receptor inhibitor resistance mechanisms suggests MDN can be deployed to robustly predict network-level resistance mechanisms for novel drugs and additional protein signalling networks.
