## Supplementary Table 2 for "Systematic Analysis of Network-driven Adaptive Resistance to CDK4/6 and Estrogen Receptor Inhibition using Meta-Dynamic Network Modelling"

### Sheet: S2A.pRb-INC
Clusters
1	2	3	4	5	6
0.644	0.03	0.141	0.015	0.142	0.029
Vmax35r1	kc34f1	kc34f1	kd28r1	kc34f1	kd33r1
kd28r1	ka27f1	kdeg17f1	Vmax35r1		kc34f1
kdeg24f1	kc6f1	kdeg32f1	kdeg24f1		kdeg32f1
	kc4f1	kd33r1	kc7f1
	kc21f1	Vmax15r1	alpha24
	kc3f1	alpha17	kc5f1
			Vmax30r1
			kdeg17f1

### Sheet: S2B.pRb-BIP
Clusters
1	2	3	4	5	6	7	8	9	10	11	12	13	14	15
0.13	0.038	0.262	0.02	0.153	0.017	0.015	0.04	0.031	0.015	0.061	0.042	0.016	0.034	0.124
kdeg17f1	kc34f1	kc34f1	kc34f1	kd28r1	kdeg24f1	kc25f1	kd28r1	Vmax35r1	kd28r1	kdeg32f1	Vmax35r1	kc34f1	kd33r1	kc34f1
Vmax15r1	ka27f1	kdeg32f1	kd28r1	Vmax35r1	kd28r1	ka29f1	Vmax35r1	kd28r1		kd33r1		Vmax35r1	kc34f1
kd28r1		kd33r1	kdeg24f1	kdeg17f1	Vmax35r1	kd28r1	kdeg24f1			kc34f1
alpha17		kdeg17f1	ka27f1	kdeg24f1	kdeg17f1	kdeg24f1	ka29f1
kdeg24f1		Vmax15r1	Vmax35r1	Vmax15r1	Vmax15r1	Vmax35r1	alpha24
Vmax35r1		alpha17	kdeg32f1	alpha17	alpha24	alpha25
kdeg32f1			alpha24	alpha24
kdeg22f1

### Sheet: S2C.pRb-REB
Clusters
1	2	3	4	5	6	7	8	9	10
0.102	0.201	0.212	0.045	0.249	0.023	0.031	0.074	0.028	0.035
kd28r1	kc6f1	kc34f1	Vmax35r1	kc34f1	kdeg32f1	kc34f1	ka17f1	kdeg17f1	Vmax35r1
Vmax35r1	kc4f1	ka27f1	kd28r1	ka27f1	kd33r1	ka27f1	kc34f1	kdeg32f1
kdeg24f1	kc3f1	Ki27	kdeg24f1	Ki27	kc34f1	kdeg32f1	Ki27	alpha17
ka29f1	kc34f1	kc21f1	kdeg17f1	kc15f1	kdeg17f1	kd33r1	kdeg32f1	Vmax18r1
	ka27f1		Vmax15r1	alpha27	ka27f1	kdeg17f1	kd33r1
			alpha17		Vmax14r1	Ki27	kdeg17f1
			alpha24		Ki27	alpha27	Vmax15r1
					Vmax13r1		alpha27
					Vmax12r1
					Vmax18r1
					Vmax15r1
					alpha17
					alpha27

### Sheet: S2D.CDK2cycE-INC
Clusters
1	2	3	4	5	6	7	8	9	10	11	12	13	14
0.19	0.045	0.172	0.042	0.051	0.017	0.18	0.064	0.064	0.014	0.015	0.032	0.072	0.04
ka28f1	ka28f1	kc16f1	ka28f1	ka28f1	ka28f1	ka28f1	kc23f1	kc23f1	kc23f1	ka28f1	kc23f1	kc23f2	kd29r1
kd29r1	kd29r1	kc23f2	kd29r1	kc23f2	kc6f1	kd29r1	kc31f1	ka28f1	ka28f1	kc23f2
kdeg26f1	kc6f1	kc15f1	kdeg26f1	kd29r1	AKTscale	kdeg26f1	kc16f1	kd29r1	kd33r1	kc16f1
Ki28	kdeg26f1	ka28f1	kdeg17f1	kdeg26f1	kc7f1	kc23f1		alpha23	Ki28	kd29r1
kdeg17f1	kc4f1		kc23f2	kc31f1	Ki28			kdeg26f1	kc34f1	kdeg26f1
	Ki28		kdeg32f1		kc30f1			kc31f1		Ki28
	kc3f1		Ki28		kc4f1			Ki28		kc15f1
	kc30f1		Vmax15r1		kc3f1					kc30f1
	kc23f1				kc5f1					alpha30
	alpha23				alpha7
					kc23f1

### Sheet: S2E.CDK2cycE-BIP
Clusters
1	2	3	4	5	6	7	8
0.774	0.046	0.023	0.015	0.014	0.034	0.07	0.022
ka28f1	kd29r1	kc16f1	ka28f1	kc4f1	kd29r1	ka28f1	ka28f1
kd29r1	kdeg17f1	ka28f1	Ki28	kc6f1		Ki28
kdeg26f1	kdeg26f1	alpha16b	kd29r1	ka28f1
Ki28	ka28f1	kc23f2	kc6f1	kc3f1
	Vmax15r1		kdeg26f1	kd29r1
	Vmax14r1		kc7f1	kdeg26f1
	Vmax13r1		AKTscale	Ki28
	Vmax18r1		alpha7	kc30f1
	Vmax12r1		kc3f1	kc23f2
	alpha17		kc19f1
	Ki28

### Sheet: S2F.CDK2cycE-REB
Clusters
1	2	3	4	5	6	7	8	9	10
0.066	0.23	0.417	0.034	0.082	0.071	0.02	0.045	0.017	0.019
kc7f1	kc15f1	ka28f1	ka28f1	kc16f1	ka28f1	kc15f1	kdeg17f1	kc31f2	kdeg26f1
kc6f1	kc16f1	kd29r1	kd29r1	ka28f1	kd29r1	kc12f1	Vmax15r1
kc3f1	Ki15	kdeg26f1	kdeg17f1	kc15f1	kdeg26f1	kc16f1	alpha17
kc5f1	ka28f1	kc23f2	kdeg26f1	Ki15	Ki28	kc13f1
AKTscale	kd29r1	Ki28	Vmax15r1	kc14f1	kc6f1	Ki15
kc4f1	kc23f2		alpha17	kc13f1	kc4f1	kc14f1
ka28f1	kdeg26f 1		kc23f2	alpha16a		Ki12
alpha7	Ki28		Vmax18r1	kd29r1		kc23f2
kc19f1				kc12f1		ka28f1
kc15f1				Ki28		AKTscale
Ki15				kdeg26f1
kc16f1				kc23f2
kc23f2				kc23f1
Ki5

### Sheet: S2G.pppRb-INC
Clusters
1	2	3	4	5	6	7	8	9	10	11	12
0.187	0.102	0.277	0.026	0.052	0.038	0.014	0.077	0.016	0.032	0.121	0.058
kc35f1	kc35f1	kc35f1	kc35f1	kc35f1	kc34f1	kc34f1	kd33r1	kc21f1	kc35f1	kc35f1	kc34f1
ka28f1	ka28f1	ka28f1	ka28f1	kc16f1	ka27f1	ka27f1	kc34f1	kc34f1	kc23f2		kc35f1
Ki28	kd29r1	kd29r1	kc6f1	ka28f1	kc35f1	kc35f1	kdeg32f1	ka27f1
kc23f2	kdeg26f1	kdeg26f1	Ki28	kc23f2	kd33r1	kc6f1	kdeg17f1	kc35f1
	kdeg17f1		kc4f1	Ki28		alpha27	Vmax15r1	kc8f1
	Vmax15r1		kc3f1	kc15f1		kc4f1	kc35f1
	kdeg32f1		kc30f1	kc14f1			alpha17
	Ki28		kc23f1
	kc23f2		kc31f1
			kc16f1

### Sheet: S2H.pppRb-BIP
Clusters
1	2	3	4	5	6	7	8	9
0.376	0.137	0.27	0.023	0.014	0.03	0.03	0.064	0.056
kc35f1	kc34f1	kc35f1	kc35f1	kd29r1	ka28f1	kd33r1	kc35f1	kc34f1
ka28f1	kc35f1	ka28f1	ka28f1	kc35f1	Ki28	kc34f1		kc35f1
kd29r1	kd33r1	kd29r1	kc23f2	ka28f1	kc35f1	kc35f1
kdeg26f1	kdeg32f1	Ki28
kdeg17f1	kdeg17f1	kc34f1
Ki28	Vmax15r1	kdeg26f1

### Sheet: S2I.pppRb-REB
Clusters
1	2	3	4	5	6	7	8	9
0.461	0.019	0.074	0.251	0.053	0.08	0.025	0.015	0.021
kc35f1	kc35f1	kc7f1	ka28f1	ka28f1	2	kdeg17f1	kc13f1	kdeg26f1
kc34f1	kc14f1	kc5f1	kc35f1	kc35f1	kc14f1	ka27f1	kc12f1
ka28f1	kc12f1	kc3f1	kd29r1	kdeg17f1	kc35f1	Ki27	kc14f1
ka27f1	kc13f1	kc6f1	kdeg26f1	kdeg26f1	kc12f1	kc34f1
Ki27	Ki12	AKTscale	kc23f2	kd29r1	kc34f1	Vmax15r1
kc23f2	ka28f1	Ki5	Ki28	kc34f1	ka28f1	kdeg32f1
	kc16f1	kc4f1		ka27f1	ka27f1	kd33r1
	kc23f2	kc16f1		Ki27	Ki12	kc35f1
	kc15f1	kc19f1		kdeg32f1	kc16f1	alpha17
	Ki15	kc15f1		Vmax15r1	kc15f1	alpha27
	AKTscale	kc35f1		alpha17	Ki27
	kdeg26f1			kd33r1	Ki15
	kd29r1			Ki28
	Vmax7r1			kc23f2
	Ki28
	kc34f1

### Sheet: S2J.Overall
Vmax35r1		ka28f1	39
kd28r1		kc34f1	32
kdeg24f1		kc35f1	28
kc34f1		kd29r1	26
ka27f1		Ki28	26
kc6f1		kdeg26f1	25
kc4f1		kc23f2	22
kc21f1		kdeg17f1	22
kc3f1		Vmax15r1	17
kc34f1		kdeg32f1	16
kdeg17f1		ka27f1	15
kdeg32f1		kd33r1	15
kd33r1		Vmax35r1	14
Vmax15r1		alpha17	13
alpha17		kc16f1	13
kd28r1		kd28r1	12
Vmax35r1		kc15f1	11
kdeg24f1		kc6f1	11
kc7f1		kc4f1	10
alpha24		kdeg24f1	10
kc5f1		kc23f1	9
Vmax30r1		kc3f1	9
kdeg17f1		Ki27	9
kc34f1		AKTscale	6
kd33r1		alpha24	6
kc34f1		alpha27	6
kdeg32f1		kc14f1	6
kdeg17f1		Ki15	6
Vmax15r1		kc12f1	5
kd28r1		kc13f1	5
alpha17		kc30f1	5
kdeg24f1		kc7f1	5
Vmax35r1		kc31f1	4
kdeg32f1		kc5f1	4
kdeg22f1		Vmax18r1	4
kc34f1		alpha7	3
ka27f1		ka29f1	3
kc34f1		kc19f1	3
kdeg32f1		kc21f1	3
kd33r1		Ki12	3
kdeg17f1		alpha23	2
Vmax15r1		Ki5	2
alpha17		Vmax12r1	2
kc34f1		Vmax13r1	2
kd28r1		Vmax14r1	2
kdeg24f1		alpha16a	1
ka27f1		alpha16b	1
Vmax35r1		alpha25	1
kdeg32f1		alpha30	1
alpha24		ka17f1	1
kd28r1		kc25f1	1
Vmax35r1		kc31f2	1
kdeg17f1		kc8f1	1
kdeg24f1		kdeg22f1	1
Vmax15r1		Vmax30r1	1
alpha17		Vmax7r1	1
alpha24
kdeg24f1
kd28r1
Vmax35r1
kdeg17f1
Vmax15r1
alpha24
kc25f1
ka29f1
kd28r1
kdeg24f1
Vmax35r1
alpha25
kd28r1
Vmax35r1
kdeg24f1
ka29f1
alpha24
Vmax35r1
kd28r1
kd28r1
kdeg32f1
kd33r1
kc34f1
Vmax35r1
kc34f1
Vmax35r1
kd33r1
kc34f1
kc34f1
kd28r1
Vmax35r1
kdeg24f1
ka29f1
kc6f1
kc4f1
kc3f1
kc34f1
ka27f1
kc34f1
ka27f1
Ki27
kc21f1
Vmax35r1
kd28r1
kdeg24f1
kdeg17f1
Vmax15r1
alpha17
alpha24
kc34f1
ka27f1
Ki27
kc15f1
alpha27
kdeg32f1
kd33r1
kc34f1
kdeg17f1
ka27f1
Vmax14r1
Ki27
Vmax13r1
Vmax12r1
Vmax18r1
Vmax15r1
alpha17
alpha27
kc34f1
ka27f1
kdeg32f1
kd33r1
kdeg17f1
Ki27
alpha27
ka17f1
kc34f1
Ki27
kdeg32f1
kd33r1
kdeg17f1
Vmax15r1
alpha27
kdeg17f1
kdeg32f1
alpha17
Vmax18r1
Vmax35r1
ka28f1
kd29r1
kdeg26f1
Ki28
kdeg17f1
ka28f1
kd29r1
kc6f1
kdeg26f1
kc4f1
Ki28
kc3f1
kc30f1
kc23f1
alpha23
kc16f1
kc23f2
kc15f1
ka28f1
ka28f1
kd29r1
kdeg26f1
kdeg17f1
kc23f2
kdeg32f1
Ki28
Vmax15r1
ka28f1
kc23f2
kd29r1
kdeg26f1
kc31f1
ka28f1
kc6f1
AKTscale
kc7f1
Ki28
kc30f1
kc4f1
kc3f1
kc5f1
alpha7
kc23f1
ka28f1
kd29r1
kdeg26f1
kc23f1
kc23f1
kc31f1
kc16f1
kc23f1
ka28f1
kd29r1
alpha23
kdeg26f1
kc31f1
Ki28
kc23f1
ka28f1
kd33r1
Ki28
kc34f1
ka28f1
kc23f2
kc16f1
kd29r1
kdeg26f1
Ki28
kc15f1
kc30f1
alpha30
kc23f1
kc23f2
kd29r1
ka28f1
kd29r1
kdeg26f1
Ki28
kd29r1
kdeg17f1
kdeg26f1
ka28f1
Vmax15r1
Vmax14r1
Vmax13r1
Vmax18r1
Vmax12r1
alpha17
Ki28
kc16f1
ka28f1
alpha16b
kc23f2
ka28f1
Ki28
kd29r1
kc6f1
kdeg26f1
kc7f1
AKTscale
alpha7
kc3f1
kc19f1
kc4f1
kc6f1
ka28f1
kc3f1
kd29r1
kdeg26f1
Ki28
kc30f1
kc23f2
kd29r1
ka28f1
Ki28
ka28f1
kc7f1
kc6f1
kc3f1
kc5f1
AKTscale
kc4f1
ka28f1
alpha7
kc19f1
kc15f1
Ki15
kc16f1
kc23f2
Ki5
kc15f1
kc16f1
Ki15
ka28f1
kd29r1
kc23f2
kdeg26f1
Ki28
ka28f1
kd29r1
kdeg26f1
kc23f2
Ki28
ka28f1
kd29r1
kdeg17f1
kdeg26f1
Vmax15r1
alpha17
kc23f2
Vmax18r1
kc16f1
ka28f1
kc15f1
Ki15
kc14f1
kc13f1
alpha16a
kd29r1
kc12f1
Ki28
kdeg26f1
kc23f2
kc23f1
ka28f1
kd29r1
kdeg26f1
Ki28
kc6f1
kc4f1
kc15f1
kc12f1
kc16f1
kc13f1
Ki15
kc14f1
Ki12
kc23f2
ka28f1
AKTscale
kdeg17f1
Vmax15r1
alpha17
kc31f2
kdeg26f1
kc35f1
ka28f1
Ki28
kc23f2
kc35f1
ka28f1
kd29r1
kdeg26f1
kdeg17f1
Vmax15r1
kdeg32f1
Ki28
kc23f2
kc35f1
ka28f1
kd29r1
kdeg26f1
kc35f1
ka28f1
kc6f1
Ki28
kc4f1
kc3f1
kc30f1
kc23f1
kc31f1
kc16f1
kc35f1
kc16f1
ka28f1
kc23f2
Ki28
kc15f1
kc14f1
kc34f1
ka27f1
kc35f1
kd33r1
kc34f1
ka27f1
kc35f1
kc6f1
alpha27
kc4f1
kd33r1
kc34f1
kdeg32f1
kdeg17f1
Vmax15r1
kc35f1
alpha17
kc21f1
kc34f1
ka27f1
kc35f1
kc8f1
kc35f1
kc23f2
kc35f1
kc34f1
kc35f1
kc35f1
ka28f1
kd29r1
kdeg26f1
kdeg17f1
Ki28
kc34f1
kc35f1
kd33r1
kdeg32f1
kdeg17f1
Vmax15r1
kc35f1
ka28f1
kd29r1
Ki28
kc34f1
kdeg26f1
kc35f1
ka28f1
kc23f2
kd29r1
kc35f1
ka28f1
ka28f1
Ki28
kc35f1
kd33r1
kc34f1
kc35f1
kc35f1
kc34f1
kc35f1
kc35f1
kc34f1
ka28f1
ka27f1
Ki27
kc23f2
kc35f1
kc14f1
kc12f1
kc13f1
Ki12
ka28f1
kc16f1
kc23f2
kc15f1
Ki15
AKTscale
kdeg26f1
kd29r1
Vmax7r1
Ki28
kc34f1
kc7f1
kc5f1
kc3f1
kc6f1
AKTscale
Ki5
kc4f1
kc16f1
kc19f1
kc15f1
kc35f1
ka28f1
kc35f1
kd29r1
kdeg26f1
kc23f2
Ki28
ka28f1
kc35f1
kdeg17f1
kdeg26f1
kd29r1
kc34f1
ka27f1
Ki27
kdeg32f1
Vmax15r1
alpha17
kd33r1
Ki28
kc23f2
kc13f1
kc14f1
kc35f1
kc12f1
kc34f1
ka28f1
ka27f1
Ki12
kc16f1
kc15f1
Ki27
Ki15
kdeg17f1
ka27f1
Ki27
kc34f1
Vmax15r1
kdeg32f1
kd33r1
kc35f1
alpha17
alpha27
kc13f1
kc12f1
kc14f1
kdeg26f1
